# CDK4/6 inhibition enhances SHP2 inhibitor efficacy and is dependent upon restoration of RB function in malignant peripheral nerve sheath tumors

**DOI:** 10.1101/2023.02.02.526674

**Authors:** Jiawan Wang, Ana Calizo, Lindy Zhang, James C. Pino, Yang Lyu, Kai Pollard, Xiaochun Zhang, Alex T. Larsson, Eric Conniff, Nicolas Llosa, David K. Wood, David A. Largaespada, Susan E. Moody, Sara J. Gosline, Angela C. Hirbe, Christine A. Pratilas

## Abstract

Malignant peripheral nerve sheath tumors (MPNST) are highly aggressive soft tissue sarcomas with limited treatment options, and novel effective therapeutic strategies are desperately needed. We observe anti-proliferative efficacy of genetic depletion or pharmacological inhibition using the clinically available SHP2 inhibitor (SHP2i) TNO155. Our studies into the signaling response to SHP2i reveal that resistance to TNO155 is partially mediated by reduced RB function, and we therefore test the addition of a CDK4/6 inhibitor (CDK4/6i) to enhance RB activity and improve TNO155 efficacy. In combination, TNO155 attenuates the adaptive response to CDK4/6i, potentiates its anti-proliferative effects, and converges on enhancement of RB activity, with greater suppression of cell cycle and inhibitor-of-apoptosis proteins, leading to deeper and more durable anti-tumor activity in *in vitro* and *in vivo* patient-derived models of MPNST, relative to either single agent. Overall, our study provides timely evidence to support the clinical advancement of this combination strategy in patients with MPNST and other tumors driven by loss of NF1.
