## Supplementary material for "CDK4/6 inhibition enhances SHP2 inhibitor efficacy and is dependent upon restoration of RB function in malignant peripheral nerve sheath tumors": Table S1

### Sheet: MEK dependent genes
Pratilas et al. PNAS 2009
Symbol	Gene name	Synonym in our RNAseq
DUSP6	dual specificity phosphatase 6	DUSP6
FOSL1	FOS-like antigen 1	FOSL1
SPRY2	sprouty homolog 2 (Drosophila)	SPRY2
ETV5	ets variant gene 5 (ets-related molecule)	ETV5
FOS	v-fos FBJ murine osteosarcoma viral oncogene homolog	FOS
IER3	immediate early response 3	IER3
DUSP4	dual specificity phosphatase 4	DUSP4
LIF	leukemia inhibitory factor (cholinergic differentiation factor)	LIF
MAFF	v-maf musculoaponeurotic fibrosarcoma oncogene homolog F (avian)	MAFF
CCND1	cyclin D1 (PRAD1: parathyroid adenomatosis 1)	CCND1
ETV1	ets variant gene 1	ETV1
SPRY4	sprouty homolog 4 (Drosophila)	SPRY4
PYCRL	pyrroline-5-carboxylate reductase-like	PYCR3
TNC	tenascin C (hexabrachion)	TNC
IL8	interleukin 8	CXCL8
MYC	v-myc myelocytomatosis viral oncogene homolog (avian)	MYC
PLK3	polo-like kinase 3 (Drosophila)	PLK3
PHLDA2	pleckstrin homology-like domain, family A, member 2	PHLDA2
ETV4	ets variant gene 4 (E1A enhancer binding protein, E1AF)	ETV4
GPR3	G protein-coupled receptor 3	GPR3
EGR1	early growth response 1	EGR1
LNK	SH2B adaptor protein 3	SH2B3
SPRED2	sprouty-related, EVH1 domain containing 2	SPRED2
RRS1	RRS1 ribosome biogenesis regulator homolog (S. cerevisiae)	RRS1
ARID5A	AT rich interactive domain 5A (MRF1-like)	ARID5A
B4GALT6	UDP-Gal:betaGlcNAc beta 1,4- galactosyltransferase, polypeptide 6	B4GALT6
HMGA2	high mobility group AT-hook 2	HMGA2
SLC4A7	solute carrier family 4, sodium bicarbonate cotransporter, member 7	SLC4A7
TNFRSF12A	tumor necrosis factor receptor superfamily, member 12A	TNFRSF12A
MAP2K3	mitogen-activated protein kinase kinase 3	MAP2K3
ELOVL6	ELOVL family member 6, elongation of long chain fatty acids-like 6	ELOVL6
CD3EAP	CD3E antigen, epsilon polypeptide associated protein	POLR1G
CHSY1	carbohydrate (chondroitin) synthase 1	CHSY1
HSPC111	hypothetical protein HSPC111	NOP16
GEMIN4	gem (nuclear organelle) associated protein 4	GEMIN4
YRDC	yrdC domain containing (E. coli)	YRDC
BYSL	bystin-like	BYSL
SLC1A5	solute carrier family 1 (neutral amino acid transporter), member 5	SLC1A5
PPAN	peter pan homolog (Drosophila)	PPAN
POLR3G	polymerase (RNA) III (DNA directed) polypeptide G (32kD)	POLR3G
BXDC2	brix domain containing 2	BRIX1
PPAT	phosphoribosyl pyrophosphate amidotransferase	PPAT
WDR3	WD repeat domain 3	WDR3
DDX21	DEAD (Asp-Glu-Ala-Asp) box polypeptide 21	DDX21
FLJ10534	TSR1, 20S rRNA accumulation, homolog (S. cerevisiae)	TSR1
GTPBP4	GTP binding protein 4	GTPBP4
GNL3	guanine nucleotide binding protein-like 3 (nucleolar)	GNL3
POLR1C	polymerase (RNA) I polypeptide C, 30kDa	POLR1C
KIR3DL2	killer cell immunoglobulin-like receptor, three domains, long cytoplasmic tail, 2	KIR3DL2	not detected
SEMA6A	semaphorin 6A	SEMA6A
HYDIN	hydrocephalus inducing	HYDIN
ALF	general transcription factor Iia, 1-like	STON1-GTF2A1L

### Sheet: TNO_tram
index	log2FoldChange	padj	sample_id	-log10(padj)		index	log2FoldChange	padj	sample_id	-log10(padj)		index	log2FoldChange	padj	sample_id	-log10(padj)		index	log2FoldChange	padj	sample_id	-log10(padj)
SEMA6A	0.882827	0.07235	tram_6h	1.14056		SEMA6A	0.529961	0.564238	tram_24h	0.248538		SEMA6A			tno_6h			SEMA6A			tno_24h
HYDIN	-0.868711	0.489317	tram_6h	0.31041		HYDIN	-1.12163	0.542991	tram_24h	0.265208		HYDIN			tno_6h			HYDIN			tno_24h
STON1-GTF2A1L	2.01888	0.590106	tram_6h	0.22907		STON1-GTF2A1L	0.490044	0.451033	tram_24h	0.345792		STON1-GTF2A1L			tno_6h			STON1-GTF2A1L	0.132461	0.891267	tno_24h	0.0499922
MAP2K3	1.04669	2.9e-30	tram_6h	29.5376		MAP2K3	0.20887	0.117934	tram_24h	0.92836		MAP2K3	-0.0398964	0.846489	tno_6h	0.0723785		MAP2K3	-0.241631	0.0659336	tno_24h	1.18089
ARID5A	0.818253	5.97e-12	tram_6h	11.224		ARID5A	0.420624	0.00537112	tram_24h	2.26994		ARID5A	0.275332	0.0966379	tno_6h	1.01485		ARID5A	0.286129	0.101313	tno_24h	0.994336
TNFRSF12A	0.181512	2.79e-06	tram_6h	5.5544		TNFRSF12A	-0.420356	8.83e-31	tram_24h	30.054		TNFRSF12A	-0.0200721	0.685186	tno_6h	0.164191		TNFRSF12A	-0.239749	6.06e-17	tno_24h	16.2175
YRDC	0.0815384	0.415081	tram_6h	0.381867		YRDC	-0.40181	5.28e-06	tram_24h	5.27737		YRDC	-0.0965102	0.310591	tno_6h	0.507811		YRDC	-0.154792	0.110362	tno_24h	0.95718
TNC	0.0589397	0.328796	tram_6h	0.483074		TNC	-0.0921515	0.016737	tram_24h	1.77632		TNC	0.0837043	0.00186991	tno_6h	2.72818		TNC	0.224244	9.33e-17	tno_24h	16.0301
GTPBP4	-0.039788	0.613896	tram_6h	0.211905		GTPBP4	-0.519071	2.01e-44	tram_24h	43.6968		GTPBP4	-0.130455	2.12e-05	tno_6h	4.67366		GTPBP4	-0.204281	8.38e-13	tno_24h	12.0768
BYSL	-0.058435	0.531847	tram_6h	0.274213		BYSL	-0.402718	2.28e-10	tram_24h	9.64207		BYSL	0.0056711	0.962252	tno_6h	0.016711		BYSL	-0.144765	0.0362358	tno_24h	1.44086
DDX21	-0.062729	0.122744	tram_6h	0.910999		DDX21	-0.416502	8.03e-43	tram_24h	42.0953		DDX21	-0.143255	3.5e-08	tno_6h	7.45593		DDX21	-0.184181	1.97e-12	tno_24h	11.7055
CHSY1	-0.0816306	0.228032	tram_6h	0.642003		CHSY1	-0.131279	0.0117055	tram_24h	1.93161		CHSY1	-0.0265986	0.752504	tno_6h	0.123491		CHSY1	0.0134783	0.870926	tno_24h	0.0600186
GNL3	-0.0989209	0.0601071	tram_6h	1.22107		GNL3	-0.445259	2.04e-25	tram_24h	24.6904		GNL3	-0.0788849	0.0600955	tno_6h	1.22116		GNL3	-0.0885467	0.0136384	tno_24h	1.86524
GEMIN4	-0.11617	0.179649	tram_6h	0.745576		GEMIN4	-0.562212	4.99e-19	tram_24h	18.3019		GEMIN4	0.0547609	0.553331	tno_6h	0.257015		GEMIN4	-0.134206	0.0552654	tno_24h	1.25755
PYCR3	-0.14746	0.188494	tram_6h	0.724702		PYCR3	-0.377614	1.77e-06	tram_24h	5.75203		PYCR3	0.159634	0.0902492	tno_6h	1.04456		PYCR3	0.108712	0.233078	tno_24h	0.632499
TSR1	-0.175311	1.29e-07	tram_6h	6.88941		TSR1	-0.316191	9.51e-22	tram_24h	21.0218		TSR1	-0.110924	0.000430699	tno_6h	3.36583		TSR1	-0.114636	6.3e-05	tno_24h	4.20066
NOP16	-0.215549	0.00320612	tram_6h	2.49402		NOP16	-0.360999	8.54e-08	tram_24h	7.06854		NOP16	0.0250358	0.845601	tno_6h	0.0728344		NOP16	-0.146798	0.0452183	tno_24h	1.34469
BRIX1	-0.232225	2.87e-07	tram_6h	6.54212		BRIX1	-0.786713	4.01e-60	tram_24h	59.3969		BRIX1	-0.171969	6.75e-05	tno_6h	4.1707		BRIX1	-0.291978	5.41e-11	tno_24h	10.2668
PPAN	-0.24279	0.00023974	tram_6h	3.62026		PPAN	-0.300419	1.69e-06	tram_24h	5.77211		PPAN	0.0488687	0.618354	tno_6h	0.208763		PPAN	-0.0109086	0.922315	tno_24h	0.0351209
SLC1A5	-0.275216	3.49e-13	tram_6h	12.4572		SLC1A5	0.458229	1.75e-36	tram_24h	35.757		SLC1A5	0.00679872	0.912918	tno_6h	0.0395683		SLC1A5	0.206302	8.11e-08	tno_24h	7.09098
WDR3	-0.29744	3.8e-08	tram_6h	7.42022		WDR3	-0.325314	3.46e-15	tram_24h	14.4609		WDR3	-0.0784555	0.139521	tno_6h	0.855361		WDR3	-0.0531713	0.284904	tno_24h	0.545301
PHLDA2	-0.326776	0.00184673	tram_6h	2.7336		PHLDA2	-1.12166	3.13e-43	tram_24h	42.5045		PHLDA2	-0.394642	1.99e-07	tno_6h	6.70115		PHLDA2	-0.633749	5.22e-18	tno_24h	17.2823
POLR1C	-0.337763	1.19e-07	tram_6h	6.92445		POLR1C	-0.331728	4.48e-08	tram_24h	7.34872		POLR1C	-0.0475221	0.628031	tno_6h	0.202019		POLR1C	-0.0475283	0.562957	tno_24h	0.249525
PPAT	-0.337974	1.15e-12	tram_6h	11.9393		PPAT	-0.902168	3.08e-67	tram_24h	66.5114		PPAT	-0.0849435	0.124779	tno_6h	0.903859		PPAT	-0.212371	4.6e-06	tno_24h	5.33724
RRS1	-0.413108	2.11e-15	tram_6h	14.6757		RRS1	-0.573084	3.47e-24	tram_24h	23.4597		RRS1	0.00853614	0.931205	tno_6h	0.0309546		RRS1	-0.154408	0.005235	tno_24h	2.28108
POLR1G	-0.424569	1.1e-11	tram_6h	10.9586		POLR1G	-0.906052	2.13e-47	tram_24h	46.6716		POLR1G	-0.0908425	0.293941	tno_6h	0.53174		POLR1G	-0.20147	0.000494844	tno_24h	3.30553
SLC4A7	-0.435892	2.81e-36	tram_6h	35.5513		SLC4A7	-0.901645	3.27e-109	tram_24h	108.485		SLC4A7	-0.346736	9.37e-35	tno_6h	34.0283		SLC4A7	-0.429882	9.1e-36	tno_24h	35.041
ELOVL6	-0.452577	1.8e-11	tram_6h	10.7447		ELOVL6	0.287705	5.18e-06	tram_24h	5.28567		ELOVL6	-0.183342	0.0203828	tno_6h	1.69074		ELOVL6	-0.0936262	0.25183	tno_24h	0.598892
MYC	-0.494261	1.09e-35	tram_6h	34.9626		MYC	-0.0936982	0.0445623	tram_24h	1.35103		MYC	0.0925641	0.0294403	tno_6h	1.53106		MYC	0.0330593	0.55697	tno_24h	0.254168
POLR3G	-0.537022	5.15e-12	tram_6h	11.2882		POLR3G	-0.82369	5.12e-21	tram_24h	20.2907		POLR3G	-0.198949	0.0237384	tno_6h	1.62455		POLR3G	-0.363904	1.11e-05	tno_24h	4.95468
IER3	-0.668824	1.55e-24	tram_6h	23.8097		IER3	-0.31503	3.63e-07	tram_24h	6.44009		IER3	0.0053696	0.966696	tno_6h	0.0147103		IER3	-0.124425	0.07303	tno_24h	1.1365
FOS	-0.68528	0.00151401	tram_6h	2.81987		FOS	-0.306928	0.308442	tram_24h	0.510826		FOS	-0.491461	0.0379854	tno_6h	1.42038		FOS	0.079042	0.845308	tno_24h	0.0729852
B4GALT6	-0.777802	2.47e-16	tram_6h	15.6073		B4GALT6	-0.766843	4.92e-17	tram_24h	16.308		B4GALT6	-0.305421	0.0015333	tno_6h	2.81437		B4GALT6	-0.502507	2.17e-08	tno_24h	7.66354
PLK3	-0.781484	1.42e-18	tram_6h	17.8477		PLK3	-0.613423	4.65e-11	tram_24h	10.3325		PLK3	-0.210077	0.0425251	tno_6h	1.37135		PLK3	-0.27641	0.00437157	tno_24h	2.35936
CCND1	-0.816221	2.2e-157	tram_6h	156.658		CCND1	-2.01461	0	tram_24h	#NUM!		CCND1	-0.319096	6.06e-64	tno_6h	63.2175		CCND1	-0.85777	0	tno_24h	#NUM!
DUSP4	-1.12901	1.74e-196	tram_6h	195.759		DUSP4	-1.51049	0	tram_24h	#NUM!		DUSP4	-0.56201	2.33e-79	tno_6h	78.6326		DUSP4	-0.714607	1.46e-139	tno_24h	138.836
FOSL1	-1.23591	8.44e-97	tram_6h	96.0737		FOSL1	-2.57851	1.54e-158	tram_24h	157.812		FOSL1	-0.187225	0.00246298	tno_6h	2.60854		FOSL1	-0.887697	4.1e-39	tno_24h	38.3872
MAFF	-1.24636	2.88e-47	tram_6h	46.5406		MAFF	-1.77125	1.34e-69	tram_24h	68.8729		MAFF	-0.339413	2.77e-05	tno_6h	4.55752		MAFF	-0.78488	1.74e-19	tno_24h	18.7595
ETV4	-1.34319	1.2e-90	tram_6h	89.9208		ETV4	-4.13264	0	tram_24h	#NUM!		ETV4	-0.209909	0.000643042	tno_6h	3.19176		ETV4	-0.768796	2.98e-38	tno_24h	37.5258
LIF	-1.51478	1.75e-137	tram_6h	136.757		LIF	-0.876021	2.11e-35	tram_24h	34.6757		LIF	-0.402592	2.43e-14	tno_6h	13.6144		LIF	-0.500723	3.42e-15	tno_24h	14.466
SPRED2	-1.53181	1.49e-97	tram_6h	96.8268		SPRED2	-0.557083	3e-11	tram_24h	10.5229		SPRED2	-0.249401	0.000901208	tno_6h	3.04517		SPRED2	-0.241736	0.00159259	tno_24h	2.7979
HMGA2	-1.7479	0	tram_6h	#NUM!		HMGA2	-2.67295	0	tram_24h	#NUM!		HMGA2	-0.600541	1.01e-129	tno_6h	128.996		HMGA2	-0.904429	5.88e-286	tno_24h	285.231
SH2B3	-1.9045	0	tram_6h	#NUM!		SH2B3	-1.20971	1.62e-149	tram_24h	148.79		SH2B3	-0.503591	1.07e-36	tno_6h	35.9706		SH2B3	-0.643013	7.21e-58	tno_24h	57.1421
EGR1	-2.8164	3.78e-16	tram_6h	15.4225		EGR1	-3.19094	1.26e-15	tram_24h	14.8996		EGR1	-0.718871	0.0184484	tno_6h	1.73404		EGR1	-0.256541	0.504524	tno_24h	0.297118
SPRY2	-3.13616	0	tram_6h	#NUM!		SPRY2	-2.34237	6.23e-123	tram_24h	122.206		SPRY2	-0.914707	2.98e-43	tno_6h	42.5258		SPRY2	-1.07687	2.07e-39	tno_24h	38.684
GPR3	-3.29122	2.89e-20	tram_6h	19.5391		GPR3	-4.03083	2.64e-19	tram_24h	18.5784		GPR3	-0.327015	0.336634	tno_6h	0.472842		GPR3	-1.22459	2.34e-05	tno_24h	4.63078
ETV1	-3.50415	0	tram_6h	#NUM!		ETV1	-3.75792	0	tram_24h	#NUM!		ETV1	-0.226004	0.000322493	tno_6h	3.49148		ETV1	-0.654789	2.03e-28	tno_24h	27.6925
ETV5	-3.55584	0	tram_6h	#NUM!		ETV5	-3.44125	0	tram_24h	#NUM!		ETV5	-0.175683	0.00101782	tno_6h	2.99233		ETV5	-0.565545	2.07e-31	tno_24h	30.684
CXCL8	-3.74431	5.25e-265	tram_6h	264.28		CXCL8	-2.98676	2.72e-97	tram_24h	96.5654		CXCL8	-1.07158	1.27e-52	tno_6h	51.8962		CXCL8	-1.74667	1.32e-47	tno_24h	46.8794
SPRY4	-4.96038	4.86e-172	tram_6h	171.313		SPRY4	-3.16483	1.2e-111	tram_24h	110.921		SPRY4	-0.8086	3.79e-19	tno_6h	18.4214		SPRY4	-1.09883	6.14e-25	tno_24h	24.2118
DUSP6	-5.62773	0	tram_6h	#NUM!		DUSP6	-4.583	0	tram_24h	#NUM!		DUSP6	-0.915344	9.81e-151	tno_6h	150.008		DUSP6	-1.09058	7.87e-186	tno_24h	185.104

### Sheet: shPTPN11
index	log2FoldChange	padj	-log10(padj)
FOS	1.21377	4.43e-18	17.3536	Padj<0.05
SPRY2	0.57703	4.3e-16	15.3665
ETV1	0.552318	1.01e-35	34.9957
EGR1	0.271589	0.0306659	1.51334
CHSY1	0.226602	1.89e-06	5.72354
TNC	0.0921033	0.0192127	1.71641
SLC1A5	-0.085376	0.0266707	1.57397
ETV5	-0.229687	1.66e-05	4.77989
ELOVL6	-0.242715	0.000316889	3.49909
YRDC	-0.252391	0.00282881	2.5484
POLR1C	-0.257838	3.59e-05	4.44491
B4GALT6	-0.266799	0.00406324	2.39113
TSR1	-0.268541	3e-16	15.5229
GEMIN4	-0.340918	5.52e-07	6.25806
PPAN	-0.400794	7.18e-09	8.14388
PYCR3	-0.403504	8.75e-05	4.05799
DUSP6	-0.412035	3.52e-20	19.4535
PPAT	-0.449807	1.95e-16	15.71
HMGA2	-0.477533	1.49e-27	26.8268
BYSL	-0.51426	1.78e-18	17.7496
PLK3	-0.523379	3.17e-07	6.49894
WDR3	-0.546727	2.23e-28	27.6517
BRIX1	-0.565993	2.94e-35	34.5317
MYC	-0.577016	2.55e-39	38.5935
RRS1	-0.657161	7.56e-25	24.1215
NOP16	-0.674991	3.78e-19	18.4225
GTPBP4	-0.680683	1.68e-64	63.7747
TNFRSF12A	-0.701187	6.71e-81	80.1733
DUSP4	-0.716777	2.62e-60	59.5817
GNL3	-0.776085	2.18e-87	86.6615
CCND1	-0.833305	1.49e-158	157.827
MAFF	-0.877416	5.46e-26	25.2628
DDX21	-0.881304	2.3e-161	160.638
SH2B3	-0.882227	4.74e-82	81.3242
SLC4A7	-0.886591	9.49e-83	82.0227
ETV4	-0.989346	5.33e-20	19.2733
IER3	-1.03662	7.06e-91	90.1512
POLR1G	-1.10093	6.96e-41	40.1574
PHLDA2	-1.41886	1.22e-47	46.9136
FOSL1	-1.6549	3.85e-54	53.4145
POLR3G	-1.83743	1.53e-81	80.8153
LIF	-1.85182	3.6e-240	239.444
CXCL8	-2.17111	4.69e-28	27.3288
SEMA6A	1.01239	0.109221	0.961694	ns
ARID5A	0.297662	0.0708292	1.14979
MAP2K3	0.262525	0.0677864	1.16886
SPRY4	0.144133	0.170168	0.769122
SPRED2	0.0755092	0.514243	0.288832
HYDIN	0.0596955	0.945309	0.0244263
GPR3	-0.58929	0.193251	0.713878
STON1-GTF2A1L	-0.838397	0.3254	0.487583
