## Supplementary material for "CDK4/6 inhibition enhances SHP2 inhibitor efficacy and is dependent upon restoration of RB function in malignant peripheral nerve sheath tumors": Table S3

combo_only	ribo_only	tno_only	combo_ribo	combo_tno	tno_ribo	all_3y
A1BG	AADACP1	ADGRB1	AADAC	ABCC9	CADPS	ABCA7
ABCA8	AARD	AKAP12	ABAT	ABHD8	CHURC1-FNTB	ADAMTS13
ABCG1	ABLIM3	ANK1	ABCA1	ABI3	CXCL12	ADAMTS18
ABHD3	ACBD7	ANOS1	ABCA10	ABLIM1	ENSG00000272872	ADM2
ABHD4	ACHE	ARPP21	ABCA9	ACKR3	ENSG00000280614	ALDH3B1
ABL2	ADAP1	ATOH8	ABCD1	ACOX2	ENSG00000284461	APLN
ACAP1	ADGRG1	BAALC	ADAMTS10	ACTBL2	EVI2A	ASPHD1
ACE	ADGRV1	BMP2	ADAMTS14	ACTR3C	FAHD2CP	ASS1
ACP7	AFAP1-AS1	BMP4	ADAMTS7P4	ADAM12	GABRA4	BCL3
ACRV1	AHNAK2	BMPER	ADAMTSL5	ADAMTS16	IL33	C1RL
ACYP1	AKAP5	BORCS8-MEF2B	ADCY4	ADAMTS16-DT	KRT34	C1orf21
ACYP2	APC2	CCDC65	ADGRE2	ADCYAP1	KRTAP1-5	CCDC168
ADAMTSL4	ARHGAP11A-SCG5	CCN1	AGBL3	ADRA1B	LMO2	CCDC33
ADCK1	ARHGAP27	CHN2	AGRN	ADRA1D	METTL7A	CCKAR
ADCY1	ARHGAP36	CNIH3	AHDC1	ADRA2A	PCDH17	CEBPD
ADGRA2	ARHGEF26	COL2A1	ALDH1L2	ADRB1	PLAT	CHAC1
ADGRF1	ARL4A	CORO2B	ALG10	ADRB2	SERPINB2	CILP2
ADSS1	AS3MT	CRISPLD2	ALS2CL	AGTR1	SNORA49	CKAP2L
ADTRP	ASIC2	CXCL6	ANGPTL4	AK5	SNORA68	COL15A1
AFAP1L1	ATN1	CXXC4	ANKLE1	ALDH1A1	TMEM132B	CREG2
AFAP1L2	BBLN	DGKB	ANLN	ALOX5AP		CUZD1
AFG3L1P	BCL2L2-PABPN1	DRD2	ANP32E	ALPG		CYP1B1
AGAP2	BCL9L	DRP2	APOBEC3B	ALPP		DDIT4
AGPAT5	BCORL1	DUSP4	APOBEC3F	ANGPT2		DDIT4L
AKAP6	BMP6	DUSP6	ARC	ANGPTL1		ECM2
AKNA	BPI	EDIL3-DT	ARHGAP11A	ANKRD26P1		EGR2
AKR1C1	C4orf48	EGFR	ARHGAP11B	ANO1		ENSG00000197332
AKR1C3	C8orf88	EGLN3	ARHGAP19	ANTXR2		ENSG00000225339
ALCAM	CA3	ENSG00000258653	ARHGAP33	ANXA8L1		ENSG00000227120
AMTN	CALML4	ENSG00000259807	ARHGEF39	AOAH		ENSG00000235959
AMZ1	CCT6P1	ENSG00000261654	ARL6IP1	AOX1		ENSG00000256514
ANK2	CDK15	ENSG00000274270	ASF1B	APCDD1		ENSG00000275185
ANKRD13A	CDKN1B	ENSG00000276612	ASIC1	APOL1		ENSG00000276672
ANKRD18B	CDRT4	ENSG00000280441	ASPM	APOL6		ENSG00000280239
ANKRD20A1	CELF6	ENSG00000282034	ASRGL1	ARHGAP22		ENSG00000287542
ANKRD20A19P	CENPC	ENSG00000285641	ASTN1	ARHGAP28		ENSG00000288656
ANKRD24	CEP43	ENSG00000285779	ATAD2	ARHGEF28		EPHA5
ANKRD36B	CEP70	ENSG00000286001	ATAD5	ARHGEF5		FLJ16779
ANKRD36BP2	CHEK2	ENSG00000288663	ATP2A1-AS1	ARNTL2		FPR1
ANKRD36C	CLDN10	ENSG00000289584	ATP2A3	ASDURF		GLDC
ANKRD37	CLVS1	ETV1	ATP6V1C2	B3GALT5		IGFBP3
ANKRD7	CNTLN	EYA1	AUNIP	BAMBI		IL34
ANKRD9	CPLANE2	FAM225B	AURKA	BCAR3		INHBB
ANXA4	CRIP2	FAM66A	AURKB	BDKRB1		ITGA11
AP1S2	CRNDE	FAM95B1	BARD1	BEGAIN		JUNB
APOBEC3G	DENND6B	FOXP1-IT1	BCL2	BMF		KANK4
APOL2	DEPDC4	GABRB2	BEST1	BST2		KCNF1
APOL3	DNM1P51	GAS6-AS1	BET1L	BTBD11		KIF26B
AQP3	DOCK6	GPM6A	BIRC5	BTN3A3		KLHDC7B
ARHGAP29	EEF1A1P13	HBEGF	BLM	C1S		LAMA5
ARHGAP4	EEF1AKMT2	HCP5	BORA	C4B		LGALS9
ARHGAP9	EGR1	HHIPL2	BRCA1	CA11		LINC00702
ARHGDIB	EHD3	HTR1F	BRCA2	CACNB2		LINC00707
ARHGEF3	EID3	IL1A	BRI3BP	CALB1		LINC01085
ARID3B	EMSY-DT	IRAIN	BRIP1	CALCA		LINC01133
ARID5B	ENPP1	IRX1	BTN1A1	CAMK2N1		LINC02593
ARL6IP6	ENSG00000165121	ITPRIP	BUB1	CASC18		LLGL2
ARMH4	ENSG00000218175	KCNE5	BUB1B	CBLN2		LONRF2
ARRDC4	ENSG00000218227	KCNJ2	BUB3	CCDC110		LRRC32
ARSD	ENSG00000224738	KRT15	C10orf88B	CCDC9B		LURAP1L
ARSG	ENSG00000226445	KRT79	C18orf54	CCN5		LY6K
ASH1L-AS1	ENSG00000235288	KRTAP2-3	C1QTNF2	CCND1		MCF2L
ASNS	ENSG00000235859	LCTL	C1orf112	CD274		MISP
ASPA	ENSG00000238045	LINC00973	C21orf58	CD38		MMP11
ASXL3	ENSG00000243176	LINC02605	C2CD4A	CD44		MOV10L1
ATP1B1	ENSG00000244313	LMNTD2-AS1	C2orf69	CDCP1		MPP4
ATP6V0E2-AS1	ENSG00000247679	LRIG3	C3orf80	CDH12		MYH15
ATP8A1	ENSG00000250186	MASP1	C4orf46	CDH4		NKAIN4
ATP8B1	ENSG00000251143	MEGF10	C5	CDH7		NUPR1
ATP9A	ENSG00000255182	MEIS2	C5orf34	CDK17		PADI2
B3GNT9	ENSG00000257411	MLXIPL	C9orf40	CDRT1		PIK3IP1
B4GALT6	ENSG00000257767	MOXD1	CA8	CEP170		PITPNM3
BACH2	ENSG00000258232	MT-RNR2	CACNA1B	CFAP54		PLCL2
BBC3	ENSG00000258311	MYO10	CACNA1C	CFI		POU4F2
BBOF1	ENSG00000258377	NAIPP2	CACYBP	CH25H		PTGIS
BCAM	ENSG00000258964	NANOS1	CASP8AP2	CHRM2		RAB37
BEX2	ENSG00000259001	NPAS2	CBLN3	CHRNA6		RAB39B
BHLHE40	ENSG00000259049	NPAS3	CBR3	CITED4		RFTN2
BICDL1	ENSG00000259627	PCDH18	CCDC113	CLDN4		RFX8
BMP1	ENSG00000260228	PCDH9	CCDC138	CLUL1		ROR1
BOC	ENSG00000260836	PCDHGC5	CCDC15	CNR1		RSPO3
BRINP2	ENSG00000261327	PCSK9	CCDC150	CNTF		SHISA3
BRME1	ENSG00000261499	PDCD1LG2	CCDC18	COL13A1		SKA3
BTG2	ENSG00000261512	PDE4DIPP2	CCDC34	COL14A1		SLC6A9
BTG3	ENSG00000262831	PHLDA1	CCDC77	COL17A1		SNORD17
BTN3A1	ENSG00000264577	PHLDA2	CCHCR1	COL3A1		SOX3
C11orf68	ENSG00000265401	PLCB1	CCNA2	COL8A2		SRPK3
C11orf71	ENSG00000266865	PLGLB1	CCNB1	CPEB2		SSC4D
C12orf75	ENSG00000267426	PLXNA2	CCNB2	CPED1		STK32A
C15orf65	ENSG00000269968	PLXNA4	CCND2	CPZ		SUCNR1
C1QL4	ENSG00000271857	POT1-AS1	CCNE2	CRABP2		SYNPO
C1QTNF1	ENSG00000271980	PSMB8-AS1	CCNF	CRHBP		TCP11L2
C2orf72	ENSG00000272540	PTPN22	CCP110	CSDC2		TGM2
C2orf81	ENSG00000272921	PTPRZ1	CD200	CSTA		TM4SF18
C4A	ENSG00000272980	PTX3	CD248	CXCL1		TMEM198
C5AR1	ENSG00000273149	RASL11A	CD83	CXCL8		TMEM63C
CABP7	ENSG00000274272	RIMS4	CDC20	CXXC5		TMEM71
CACNA1H	ENSG00000276256	RP1	CDC25A	CYB5R2		TSHZ2
CACNA2D2	ENSG00000277117	RSPH10B	CDC25C	CYP26B1		TUBA8
CACNA2D3	ENSG00000279605	RXFP3	CDC42EP2	CYP2S1		UBA7
CACNG6	ENSG00000279689	SCUBE3	CDC42EP5	CYP2T1P		UGT1A10
CACYBPP2	ENSG00000279742	SDCCAG8	CDC45	DACT1		UGT1A6
CADM1	ENSG00000280571	SEMA3A	CDC6	DCLK2		UGT1A7
CALCRL	ENSG00000280800	SEMA6B	CDC7	DCN		UNC5B
CALHM5	ENSG00000281181	SEMA6C	CDCA2	DEPP1		VASN
CAPS	ENSG00000281383	SERPINE1	CDCA3	DHRS3		WNT11
CARD16	ENSG00000282885	SHC4	CDCA4	DIO2		WNT6
CARMIL3	ENSG00000284526	SLC22A23	CDCA5	DMGDH		ZNF467
CASC15	ENSG00000286235	SLC28A3	CDCA7	DMRTA1
CASP1	ENSG00000287299	SNORA22	CDCA7L	DNAAF3-AS1
CAV1	ENSG00000288684	SNORA63	CDCA8	DNAJC15
CAVIN2	EPHB1	SNORA70	CDK1	DNM3OS
CBR3-AS1	EXPH5	SNORA79B	CDK2	DNMBP
CBS	FAM184A	TGFBR2	CDK5RAP2	DOCK4
CCDC14	FAM214B	TLE4	CDKN2C	DPF3
CCDC144NL-AS1	FAM43B	TM4SF19	CDKN3	DSCAM
CCDC50	FAM76B	TMEM35A	CDT1	DUSP5
CCDC89	FBXL19-AS1	TRPV2	CEMIP	E2F7
CCL5	FGF14	VWCE	CENPA	ECSCR
CCNY-AS1	FGF7P5	WNK4	CENPE	EDN1
CCPG1	FLT3LG	XDH	CENPF	ELF3
CCSAP	FNDC1	XKRX	CENPH	ELSPBP1
CCT6B	FREM2	ZFPM2	CENPI	EMP1
CD226	FSBP	ZNF177	CENPJ	ENSG00000222032
CD24	FTCD		CENPK	ENSG00000226380
CD36	FZD5		CENPL	ENSG00000227496
CD74	GABRB1		CENPM	ENSG00000230699
CDH20	GAPDHP1		CENPN	ENSG00000231187
CDKN2D	GKAP1		CENPO	ENSG00000253227
CDX2	GOLGA6L4		CENPP	ENSG00000253746
CEBPB	GPR153		CENPQ	ENSG00000256001
CENATAC-DT	GPR68		CENPS-CORT	ENSG00000258976
CENPS	GPR85		CENPU	ENSG00000267279
CENPV	GPR87		CENPW	ENSG00000269902
CENPX	GRINA		CEP128	ENSG00000271811
CEP170P1	H4-16		CEP135	ENSG00000272482
CEP57L1	HAGHL		CEP152	ENSG00000273184
CEP72	HAS2		CEP295	ENSG00000276850
CEP97	HERC5		CEP55	ENSG00000278961
CERS4	HHIPL1		CEP78	ENSG00000279822
CFAP20DC	HMGN2		CEP85	ENSG00000285106
CFAP91	HNRNPA2B1		CES4A	ENSG00000285867
CFB	HSD3B7		CGAS	ENSG00000287023
CGB3	ICOSLG		CHAF1A	ENSG00000287673
CGB5	ID4		CHAF1B	ENSG00000288869
CHAC2	IDS		CHCHD10	ENSG00000288971
CHMP4C	IGFBP4		CHDH	ENSG00000289056
CHRNB1	IMPA2		CHEK1	EPHA4
CHST15	INSYN1		CHPF	EPPK1
CHST4	KCNJ6		CHRNB2	ESM1
CKMT1B	KLHL35		CHST1	ESRP1
CLEC12B	KNDC1		CHTF18	ETV4
CLEC2B	KRT19		CIP2A	FABP4
CLEC4G	KRT3		CIT	FADS2
CLMN	KSR2		CKAP2	FAM117A
CLSTN2	LENG9		CKAP5	FAM13C
CLSTN3	LIMS2		CKS1B	FAM167A
CLTCL1	LINC00520		CKS2	FAM180A
CMAHP	LINC00632		CLGN	FBXO32
CMC2	LINC01615		CLIP3	FCRLB
CNTROB	LINC02282		CLSPN	FER1L6
COL11A1	LMNTD2		CMKLR1	FGF1
COL16A1	LNP1		CNKSR2	FGF5
COL9A2	LPAR4		CNNM2	FIBIN
COLEC12	LRRC29		CNTRL	FILIP1L
COMP	LRRC75A		COCH	FLG
COPZ2	LSM6		COL1A1	FLRT3
CPA4	LZTS3		COL1A2	FMN2
CPLX1	MAL2		COL5A1	FNDC5
CRB2	MBD6		COL5A3	FOSL1
CRIM1	MDM1		CREB3L1	FOXA2
CRIM1-DT	MEF2D		CRYZL2P-SEC16B	FOXD1
CRYBG1	MEOX2		CSE1L	FOXG1
CSRNP3	MGAT4A		CTNNAL1	FOXP2
CTH	MIF-AS1		CTSV	FOXS1
CTPS1	MIR124-2HG		DBF4	FRMD3
CTSO	MMP9		DBF4B	FRY
CXCL16	MPHOSPH9		DCK	FST
CXCL2	MTSS1		DCLRE1A	FUT8
CYB5D2	MYADM		DCLRE1B	FUT8-AS1
CYGB	NACAD		DDIAS	FZD8
CYP1B1-AS1	NAIPP4		DDX12P	GALNT15
CYP2A6	NCOR2		DEK	GAS1
CYP2E1	NEMP2-DT		DEPDC1	GAS7
CYP4F33P	NFASC		DEPDC1B	GASK1B
CYTL1	NFATC2		DHFR	GBP1
DARS1-AS1	NFYB		DHRS12	GDF5
DBNDD1	NOS3		DIAPH3	GEM
DCLK1	NOVA2		DLEU2	GFRA1
DCLK3	NPIPB4		DLGAP5	GK
DDIT3	NTRK1		DNA2	GLI1
DDO	NUCKS1		DNAJC9	GPAT3
DDX11	NUP35		DNMT3B	GPR143
DDX11-AS1	NXPH2		DONSON	GPR3
DDX39A	PACS1		DPY19L2P2	GPRIN2
DENND3	PAPPA		DPYSL5	GRB14
DEPTOR	PAPPA-AS1		DRGX	GREM1
DHCR7	PAXIP1-DT		DSCC1	GRIA1
DHFRP1	PCDHAC1		DSN1	GRPR
DHRS9	PCDHGA8		DTL	GSAP
DHX58	PDLIM4		DUOX2	GUCY1A1
DKK2	PLBD2		DUT	HAS3
DLX4	PLSCR3		DUT-AS1	HDAC9
DMD	PLXNB3		DYSF	HHEX
DMRT1	PNN		E2F1	HHIP
DMTF1-AS1	PORCN		E2F2	HHIP-AS1
DNAH12	PPP1R12A-AS1		E2F8	HIVEP3
DNAJC12	PPP1R14BP3		EBI3	HLA-DMB
DNAJC6	PRAG1		ECT2	HMGA1
DNASE2	PRR7		EHD2	HMGA2
DNMT1	PRRT3-AS1		ELFN1	HMGB1P1
DOCK11	PTGER1		ELOVL2	HOPX
DOK3	PTGES3L		EMC3-AS1	HOXB2
DOK6	PTMA		EMC9	HOXB8
DPY19L2P1	PTPN23		EME1	HOXD3
DRAXIN	PTPRB		EMILIN3	HPGD
DSE	PTPRD-AS1		EMP2	HS3ST5
DTX4	PTRH1		ENSG00000111788	HSP90AA1
DTYMK	RADX		ENSG00000177359	IFIT2
DUS4L-BCAP29	RGS11		ENSG00000214776	IFITM1
DUSP15	RHBDF1		ENSG00000215146	IGFBP1
DYNC2I2	RHCG		ENSG00000216775	IL11
EBF1	RILP		ENSG00000224905	IL1B
EDIL3	RIPOR1		ENSG00000229191	IL21R
EED	RN7SKP71		ENSG00000231125	INHBE
EFNA1	RN7SKP9		ENSG00000248540	INSYN2B
EID2B	RNVU1-31		ENSG00000248710	IQCJ
ELAPOR1	RPL10P16		ENSG00000254319	IRF1-AS1
ELF3-AS1	RPL13AP5		ENSG00000256663	ISM1
EMID1	RPL13P12		ENSG00000258465	ITGA10
EML1	RPL15P3		ENSG00000258881	ITGA2
EMSLR	RPL18AP3		ENSG00000259316	ITGA6
EMX2OS	RPL3P4		ENSG00000261094	ITIH5
ENPP5	RPL4P4		ENSG00000261732	KCNK10
ENSG00000111780	RPL7AP6		ENSG00000262211	KCNK2
ENSG00000131152	RPLP0P6		ENSG00000264207	KCNQ3
ENSG00000144785	RTKN2		ENSG00000267886	KCNQ5
ENSG00000207751	S100A3		ENSG00000269388	KIAA1549L
ENSG00000215861	SCARNA5		ENSG00000269397	KLF6
ENSG00000222000	SCO2		ENSG00000269825	KLHL24
ENSG00000222022	SHANK2		ENSG00000271936	KLRK1-AS1
ENSG00000223930	SLC13A3		ENSG00000273373	LBH
ENSG00000224635	SLC17A7		ENSG00000275632	LCT-AS1
ENSG00000226007	SLC18A3		ENSG00000278903	LDLRAD4
ENSG00000228061	SLC22A18		ENSG00000279259	LGR4
ENSG00000228549	SLC27A1		ENSG00000280018	LGR5
ENSG00000230385	SLC35C1		ENSG00000280079	LINC00607
ENSG00000232721	SLC47A1		ENSG00000280164	LINC01291
ENSG00000232774	SLCO2A1		ENSG00000280206	LINC01551
ENSG00000232855	SMG1P2		ENSG00000280893	LINC01614
ENSG00000232906	SNORA48		ENSG00000282381	LINC01638
ENSG00000234997	SNORA57		ENSG00000283674	LINC02192
ENSG00000237094	SNORA84		ENSG00000284906	LINC02454
ENSG00000239467	SNORD13		ENSG00000284946	LINC02541
ENSG00000248458	SNORD3C		ENSG00000285730	LINC02701
ENSG00000248538	SNX22		ENSG00000286112	LINC02721
ENSG00000249406	SORCS2		ENSG00000286835	LINC02910
ENSG00000250644	SOX2		ENSG00000287016	LINC02915
ENSG00000250723	SOX21		ENSG00000289154	LNCAROD
ENSG00000251393	SP4		ENSG00000289194	LOXL3
ENSG00000251615	SPATA20P1		ENSG00000289357	LOXL4
ENSG00000253200	SRSF1		ENSG00000289635	LPAR1
ENSG00000255240	ST6GALNAC4		ENSG00000289688	LPAR2
ENSG00000257207	STRBP		EPAS1	LPAR5
ENSG00000258072	STX1B		ERCC6L	LPXN
ENSG00000258101	TACR1		ESCO2	LRATD1
ENSG00000260007	TCEAL2		ESPL1	LRRC2
ENSG00000260170	TCIRG1		ETS2	LRRC7
ENSG00000260196	TEK		EXO1	LRRC8C
ENSG00000260729	THBD		EXO5	LUM
ENSG00000260877	THBS2		EXOSC9	LUZP2
ENSG00000261103	THSD4		EZH2	MAF
ENSG00000261253	TLCD4		FAM102B	MAFF
ENSG00000261305	TMEFF1		FAM110A	MANCR
ENSG00000261770	TMEFF2		FAM111A	MAP3K5
ENSG00000261786	TMEM263-DT		FAM111B	MARCHF4
ENSG00000262877	TNFAIP3		FAM20A	MATN2
ENSG00000263731	TPRKB		FAM222A	METTL24
ENSG00000264324	TRIM46		FAM72A	MGARP
ENSG00000265282	TRPC3		FAM72B	MGLL
ENSG00000265690	TRPM4		FAM72C	MGP
ENSG00000266208	TSPAN10		FAM72D	MIR155HG
ENSG00000267287	TSPAN18		FAM81A	MIR222HG
ENSG00000267317	TSPO		FAM83D	MIR3142HG
ENSG00000267383	TTC3P1		FANCA	MIR99AHG
ENSG00000267561	TXNDC16		FANCB	MLANA
ENSG00000268173	UPF3B		FANCD2	MMP1
ENSG00000269399	UQCRFS1P1		FANCG	MMP10
ENSG00000269421	USP2		FANCI	MMP13
ENSG00000269951	WDFY3-AS2		FANCL	MMP16
ENSG00000270412	XKR4		FANCM	MMP24
ENSG00000270557	Y_RNA		FANK1	MN1
ENSG00000272501	ZACN		FBLL1	MOK
ENSG00000272825	ZFHX2		FBXO43	MOSMO
ENSG00000272948	ZNF101		FBXO5	MROH2A
ENSG00000273162	ZNF230		FEN1	MSC
ENSG00000274191	ZNF300		FER1L4	MTUS1
ENSG00000274333	ZNF430		FIGNL1	MYCT1
ENSG00000274719	ZNF620		FKBP5	MYEOV
ENSG00000274825	ZNF680		FLT3	MYO7B
ENSG00000275180	ZNF829		FN1	MYOCD
ENSG00000276248			FOSB	NABP1
ENSG00000277159			FOXM1	NBAT1
ENSG00000277170			FPR3	NCEH1
ENSG00000277991			FRAS1	NDP
ENSG00000278974			FSTL3	NECTIN3
ENSG00000278982			G2E3	NEFM
ENSG00000278987			GALNT9	NETO1
ENSG00000279057			GAS2L3	NEXN
ENSG00000279347			GCGR	NLRP10
ENSG00000279358			GDPD5	NLRP3
ENSG00000279432			GEN1	NNMT
ENSG00000279692			GGH	NPBWR1
ENSG00000279786			GINS1	NPNT
ENSG00000280023			GINS2	NPPB
ENSG00000280120			GINS3	NPTX1
ENSG00000280145			GINS4	NR3C2
ENSG00000280311			GIPR	NT5E
ENSG00000283265			GMIP	NTSR1
ENSG00000283445			GMNN	NUAK1
ENSG00000284948			GPR132	NXN
ENSG00000285367			GPR137C	ODAD2
ENSG00000285708			GPR173	OLIG3
ENSG00000285728			GPR19	PAPLN
ENSG00000285744			GPR35	PARP9
ENSG00000285827			GPRC5A	PBX1
ENSG00000285897			GPRC5C	PCK1
ENSG00000286016			GPSM2	PCK2
ENSG00000286134			GRIN3B	PCYT1B
ENSG00000286215			GTSE1	PDE1A
ENSG00000287200			H1-2	PDE1C
ENSG00000287326			H1-3	PDE5A
ENSG00000287566			H1-4	PDGFRB
ENSG00000287839			H1-5	PKDCC
ENSG00000288025			H2AC11	PKIB
ENSG00000288606			H2AC12	PKNOX2
ENSG00000288728			H2AC13	PLAAT4
ENSG00000288992			H2AC14	PLAU
ENSG00000289009			H2AC15	PLAUR
ENSG00000289013			H2AC16	PLCH2
ENSG00000289196			H2AC17	PLEKHA6
ENSG00000289202			H2AC18	PLPPR3
ENSG00000289261			H2AC19	PLXDC2
ENSG00000289276			H2AC20	PLXNC1
ENSG00000289314			H2AC21	POU2F2
EPB41L3			H2AC4	PPARG
EPB41L4B			H2AC6	PPM1H
EPGN			H2AC7	PPP2R2B
EPHA3			H2AC8	PRDM8
EPHX1			H2AW	PRICKLE1
EPHX2			H2AX	PROC
EPS8L1			H2AZ1	PRRX1
EPSTI1			H2AZ2	PRSS35
ERFE			H2BC10	PRUNE2
ERI1			H2BC11	PSMB9
ERLIN1			H2BC12	RAB11FIP4
ESRRG			H2BC13	RAB3B
ETS1			H2BC14	RALY-AS1
EXOSC8			H2BC15	RARRES1
EYA4			H2BC17	RASGRF2
F11R			H2BC18	RASSF9
FABP5			H2BC21	RBM24
FADS3			H2BC4	RDH10
FAM110B			H2BC5	RERG
FAM117B			H2BC7	RGCC
FAM124A			H2BC8	RGMB
FAM24B			H2BC9	RGS4
FAM27B			H2BP2	RIPK2
FAM71E1			H2BU1	RIPOR2
FAM83B			H3C1	RNF152
FAM83H			H3C10	RNF182
FAM86B1			H3C12	RNU2-2P
FAM8A1			H3C13	RNU4-1
FANCE			H3C14	RNU4-2
FAT4			H3C15	RPSAP52
FBLN2			H3C2	S1PR1
FBXO2			H3C4	SALL4
FBXO48			H3C7	SAMD11
FBXO6			H3C8	SAMD3
FCER2			H4C1	SBF2-AS1
FGD6			H4C11	SBSPON
FGF11			H4C12	SCG5
FGL2			H4C15	SDAD1P1
FJX1			H4C2	SECTM1
FKBP14			H4C3	SELENOP
FKBP7			H4C4	SEMA3B
FLI1			H4C5	SEMA3C
FLT4			H4C8	SEMA3E
FMO5			H4C9	SEMA6D
FMOD			HAND2	SEMA7A
FOS			HASPIN	SERPINB7
FOXB1			HAT1	SESN3
FOXC2			HAUS3	SFRP4
FOXG1-AS1			HAUS6	SFRP5
FOXO1			HAUS6P3	SFTA1P
FRK			HAUS8	SH2B3
FSCN2			HCCS-DT	SH2D1B
FTH1			HCG27	SH3TC2
FTL			HCN2	SH3TC2-DT
FUCA1			HEG1	SIDT1
G0S2			HELLPAR	SIGLEC15
GAA			HELLS	SIPA1L2
GABARAPL1			HIRIP3	SLAMF7
GABBR2			HJURP	SLC12A8
GABPB1			HMGB1	SLC14A1
GACAT2			HMGB1P5	SLC15A3
GAS2			HMGB1P6	SLC20A1
GBX2			HMGB2	SLC27A2
GBX2-AS1			HMGB3	SLC2A12
GCATP1			HMMR	SLC5A3
GCNT1			HMX2	SMAGP
GDF6			HMX3	SMCO3
GFRA2			HR	SMIM10L2A
GFRA3			HROB	SMIM32
GHR			HSF4	SMURF2
GJC1			HSPB8	SNORA80D
GLIPR2			HSPG2	SNORD15B
GLIS2			HUNK	SOWAHD
GLYATL1			HYLS1	SOX17
GLYATL2			ICA1	SOX9
GNG7			ICAM1	SPHK1
GOT1-DT			IDUA	SPP1
GPC1			IGDCC4	SPRED3
GPC6			IGFBP5	SPRY2
GPD2			IGFBPL1	SPRY4
GPR55			IGFLR1	SRGAP1
GPR78			IL17RB	SSBP2
GPRIN1			IL32	STARD5
GPRIN3			IL4I1	STAT4
GPT2			INCENP	STC1
GRAMD2B			IQCC	STEAP1
GRIA4			IQCN	STEAP1B
GRIK3			IQGAP3	STX1A
GRM1			IRF8	SULF2
GRN			ISLR	SULT1B1
GSE1			ISLR2	SULT1C2
GSTCD			ITGB3BP	SYBU
GUCY1A2			ITGB4	SYT12
GXYLT2			ITPRIPL1	TAFA2
H1-6			JUP	TAGAP
H2BU2P			KCNC3	TCIM
HACD4			KCND1	TFAP2C
HAP1			KCNG3	TFPI2
HAPLN1			KCNK5	TGFB2
HAR1B			KDELR3	TGFB3
HAUS5			KDM6B	TLL1
HEATR5A			KIF11	TLR3
HERC2P7			KIF14	TM4SF1
HERPUD1			KIF15	TM7SF2
HES5			KIF18A	TMEM108-AS1
HHLA3			KIF18B	TMEM119
HKDC1			KIF20A	TMEM156
HLA-DOA			KIF20B	TMEM158
HMCN1			KIF22	TMEM184A
HMGN2P5			KIF23	TMEM200A
HMOX1			KIF24	TMEM215
HNMT			KIF2C	TMEM37
HNRNPA1P33			KIF4A	TMEM47
HOXB4			KIFC1	TPD52L1
HOXD1			KLF4	TRAC
HRK			KLHL23	TRBC2
HS3ST3A1			KNL1	TRHDE
HSPA14			KNSTRN	TRHDE-AS1
HTRA1			KNTC1	TRIL
ICAM5			KPNA2	TRIM16L
IDO1			KSR1	TRPM8
IFI35			L1CAM	UBASH3B
IFIH1			LAMB2	UGT1A1
IFITM10			LAMTOR5-AS1	UGT1A8
IFITM2			LANCL3	UGT1A9
IFITM3			LBR	VASH2
IFT43			LCORL	VAT1L
IGF1			LCT	VCAM1
IGF1R			LHX2	VEPH1
IGSF10			LIG1	VGLL3
IL15RA			LIN9	VIP
IL18			LINC01036	VSTM1
IL1R1			LINC01515	WDFY2
IL1RAP			LMNB1	WDR86
IL20RB			LPL	WFDC21P
IL24			LRP1	WNT2B
IL6ST			LRR1	WWTR1
ILDR2			LRRC17	XAF1
IMMP2L			LRRC24	ZMAT4
INSIG1-DT			LRRC45	ZNF423
IQCA1			LRRCC1	ZNF503
IQGAP2			MAD2L1	ZNF503-AS2
IQSEC2			MAGED1	ZNF608
IRF4			MAGED4B
IRF9			MAGEL2
ISG15			MALT1-AS1
ISL1			MAP1A
ITGA9			MAP3K14-AS1
ITGB6			MAP6
ITGB8			MAPRE3
ITPKC			MAPT
JAK3			MASTL
JAKMIP2			MBOAT1
JARID2			MCM10
JMY			MCM2
JPH1			MCM3
JPH2			MCM4
JPH4			MCM5
KATNAL1			MCM6
KCNJ3			MCM7
KCNJ8			MCM8
KCNK15			MCUB
KCNK6			MEGF8
KCNN1			MEIOB
KCNN3			MEIOC
KCNT2			MEIS3
KCTD9			MELK
KDM4A-AS1			MGME1
KDM5B			MIR17HG
KIAA1671			MIS18A
KIF18B-DT			MIS18BP1
KIF1A			MKI67
KIF21B			MMP15
KIRREL3			MMP25
KLF8			MMS22L
KLF9			MND1
KLHL14			MNS1
KLHL4			MRE11
KREMEN2			MSH2
KRT16			MSH5
KRT18			MSH5-SAPCD1
KRT8			MSH6
KRT81			MTBP
KRT8P3			MTCP1
KRT8P36			MTFR2
KRT8P39			MXD3
L3MBTL2-AS1			MXD4
L3MBTL4			MXRA5
LAMA2			MYB
LAMP3			MYBL1
LARGE2			MYBL2
LCA5L			MYEF2
LEAP2			MYL9
LEFTY1			MYO15B
LGALS3BP			MYO3A
LHPP			MZT1
LIMD1-AS1			NASP
LIN54			NCAPD2
LINC00472			NCAPD3
LINC00475			NCAPG
LINC00574			NCAPG2
LINC00662			NCAPH
LINC00963			NDC1
LINC01060			NDC80
LINC01119			NDE1
LINC01182			NEIL3
LINC01239			NEK2
LINC01293			NEMP1
LINC01424			NEURL1B
LINC01602			NID2
LINC01711			NKD2
LINC01783			NLGN1
LINC02015			NMU
LINC02154			NOS2
LINC02547			NOTCH3
LINC02554			NR2C2AP
LINC02595			NRGN
LINC02615			NRM
LINC02742			NSD2
LINC02861			NUDT15
LIPA			NUF2
LIPE			NUP107
LMNTD1			NUP155
LPCAT3			NUP210
LRATD2			NUP62CL
LRIG2-DT			NUSAP1
LRMDA			OBI1
LRP1B			OIP5
LRP2			OLFM2
LRRC20			OPRL1
LRRC61			ORAI3
LRRC8C-DT			ORC1
LRRFIP1P1			ORC6
LSR			OSCAR
LY75			OTULINL
LYPLAL1-AS1			PAQR4
LYRM9			PARPBP
MACC1			PASK
MAGED2			PBK
MALINC1			PBX3
MAMDC2			PCDH1
MAMLD1			PCDHA10
MANBA			PCLAF
MAP2			PCNA
MAP3K20			PCSK1N
MAP3K8			PDCD6IPP2
MBNL2			PDCD6P1
MCC			PGPEP1
ME1			PHF19
MED30			PIF1
METTL4			PIMREG
MFAP4			PKMYT1
MFSD1			PLEKHG1
MFSD2A			PLK1
MFSD6			PLK4
MGAT4C			PLPPR2
MIR193BHG			PLTP
MIR29B2CHG			PLXNA3
MITF			PNPLA3
MKNK2			PNRC1
MKX			POC1A
MME			POLA1
MMP2			POLA2
MMP28			POLD3
MR1			POLE
MRAS			POLE2
MRC2			POLQ
MRGPRF			PPARA
MSC-AS1			PRAC2
MT-ATP8			PRC1
MT-ND5			PRIM1
MT-ND6			PRIM2
MT2A			PRKAR1B
MTATP6P1			PRR11
MTHFD1			PRRG4
MTHFR			PRTFDC1
MUC1			PSD
MYH14			PSIP1
MYLK2			PSMC3IP
MYO19			PSMG3-AS1
MYO7A			PSRC1
N4BP3			PTGES
NAP1L3			PTGS2
NATD1			PTN
NCAPH2			PTP4A3
NCKAP5			PTPRG-AS1
NCOA7			PTTG1
NDUFA4L2			PYCR1
NEBL			QPRT
NEFL			QRFPR
NETO2			RAB39A
NF2			RACGAP1
NFATC2IP			RAD18
NFE2			RAD21
NGEF			RAD51
NIF3L1			RAD51AP1
NIPSNAP1			RAD54B
NKAIN3			RAD54L
NKX2-4			RAET1K
NME5			RANBP1
NMRAL2P			RASEF
NOG			RBBP8
NOTCH2NLB			RBL1
NPB			RCC1
NPIPA7			RECQL4
NPY4R			REEP6
NREP			RELL1
NRG1			REXO5
NRG4			RFC2
NRIP3			RFC3
NRSN2-AS1			RFC4
NRXN3			RFC5
NSMCE4A			RFWD3
NT5C3A			RHNO1
NT5DC3			RHOQP1
NUDT1			RIBC2
NUDT17			RMI1
NUP205			RMI2
NUP50			RNASEH2A
NUP85			RNF138
NXPH4			RNF157
NYNRIN			RNF207
ODF3B			RPA3
OLFM3			RPLP0P2
OLFML2A			RPS6KA5
OLR1			RRM1
OR7E47P			RRM2
OTULIN-DT			RTL3
P2RX4			RTTN
P2RX6			RUNDC3A-AS1
P3H4			SAP30
PABIR2			SAPCD2
PALM			SASS6
PALM3			SCARNA10
PAPPA2			SCLT1
PARP10			SCML1
PARP14			SCML2
PAX7			SDK2
PAX8			SDSL
PAXIP1			SELENOM
PAXIP1-AS2			SEMA4D
PBLD			SERPINB5
PBXIP1			SEZ6L2
PCAT7			SFMBT1
PCDHA2			SGO1
PCDHB10			SGO2
PCDHB11			SHC2
PCDHB12			SHCBP1
PCDHB14			SHFL
PCDHB15			SHMT1
PCDHB16			SKA1
PCDHB3			SKA2
PCDHB4			SKP2
PCDHB7			SLBP
PCDHB8			SLC12A5
PCDHB9			SLC16A4
PCDHGA4			SLC22A3
PCDHGB1			SLC25A40
PCDHGB2			SLC2A10
PCDHGB3			SLC43A3
PCDHGB6			SLC4A8
PCDHGB7			SLC7A8
PCDHGB9P			SLC9A7P1
PCNT			SLCO4A1
PDGFRL			SLF1
PDK4			SLFN5
PDLIM1			SMC2
PDSS1			SMC3
PDXP			SMC4
PDZD2			SMS
PEAR1			SNHG1
PGAM2			SNHG26
PGF			SPAG5
PHF7			SPC24
PHIP			SPC25
PI16			SPDL1
PID1			SPIN4
PIEZO2			SPSB4
PIGAP1			STAM-DT
PIK3AP1			STARD4-AS1
PIK3C2B			STARD8
PIK3CG			STIL
PITX2			STMN1
PKD1L1-AS1			STOX1
PKN3			STRA6
PKP2			STRIP2
PLA2G4C			SULF1
PLA2G6			SUN2
PLA2G7			SUV39H1
PLAAT3			SUV39H2
PLCD3			SUZ12
PLCL1			SYK
PLD1			SYNE2
PLD3			SYNJ2BP-COX16
PLEKHA4			SYPL2
PLEKHH1			SYTL4
PLIN4			TACC3
PLK2			TBC1D31
PNP			TCF15
PODNL1			TCF19
POLD1			TDO2
POLR1G			TEDC1
POLR3K			TEDC2
POSTN			TEX15
POU5F2			TEX30
PPAT			THBS3
PPIC			TICRR
PPIF			TIMELESS
PPM1L			TIPIN
PPP1R3B			TK1
PPP1R3C			TMCO1-AS1
PPP1R3G			TMEM102
PRDM6			TMEM106C
PREX1			TMEM107
PRKAR2B			TMEM140
PRKCG			TMEM150A
PRKG2			TMEM59L
PRMT8			TMEM74
PROS1			TMEM97
PRR18			TMOD1
PRR5			TMPO
PRSS16			TMPO-AS1
PSAT1			TMSB15A
PSMB10			TNXB
PTGER4			TONSL
PTK2B			TOP2A
PTPN13			TOPBP1
PTPRO			TP73
RAB19			TPP1
RAB38			TPPP
RAD51C			TPX2
RADIL			TRAIP
RANGAP1			TRIM59
RAPGEF5			TRIP13
RARA-AS1			TROAP
RARG			TRPA1
RASA2			TRPC6
RASGRF1			TTF2
RASSF6			TTK
RBP1			TUBA1B
RCN1			TYMP
RELT			TYMS
RENO1			UBALD2
RGL1			UBE2C
RGPD1			UBE2S
RGS16			UBE2T
RGS5			UBL7-DT
RGS9			UBR7
RHBDL3			UBXN10
RHEBL1			UHRF1
RHOU			UNC13A
RIMBP2			UNC5C
RIMS3			UNG
RINL			USP1
RNF103-CHMP3			USP37
RNF125			VIPR1
RNF43			VLDLR-AS1
ROBO1			VRK1
ROGDI			VSTM2L
ROR2			WARS1
ROS1			WDHD1
RPA2			WDR62
RPL39L			WDR76
RRAD			WEE1
RTP4			WFDC1
RUNDC3A			WIF1
S1PR1-DT			WIPI1
S1PR2			WT1-AS
SAAL1			XK
SANBR			XRCC2
SAP30L-AS1			XRCC3
SATB1			YBX2
SCARA3			ZFHX4-AS1
SCARNA16			ZGRF1
SCG3			ZIC2
SCN2B			ZIC5
SCN3B			ZIK1
SCN9A			ZNF100
SCUBE1			ZNF114
SDC2			ZNF273
SEC16B			ZNF321P
SEC22B4P			ZNF367
SEL1L3			ZNF469
SELL			ZNF519
SEMA4G			ZNF530
SEPTIN14P12			ZNF551
SEPTIN3			ZNF595
SEPTIN4			ZNF681
SEPTIN4-AS1			ZNF695
SEPTIN6			ZNF704
SERPINA3			ZNF714
SERPINA9			ZNF724
SERPINB1			ZNF726
SERPINB3			ZNF730
SERPINB4			ZNF788P
SERPINF1			ZNF837
SERPINH1			ZNF85
SERPINI1			ZNF878
SERTM1			ZNF887P
SESN2			ZNF90
SFR1			ZNF93
SFRP1			ZWILCH
SGCG			ZWINT
SH2D3A
SH2D5
SH3BGR
SH3BP5
SHROOM3
SIDT2
SIRT4
SIX2
SIX5
SLC13A5
SLC18B1
SLC25A10
SLC25A23
SLC29A1
SLC29A3
SLC2A5
SLC35G2
SLC41A2
SLC44A3
SLC4A11
SLC5A4-AS1
SLC6A17
SLC7A11
SLC7A5
SLC7A7
SLC8A1
SLC8A2
SLC8A3
SLC9A9
SLCO1B3
SLCO5A1
SLIT2
SLIT3
SMC1A
SMIM10L2B
SMIM34
SMPD1
SMPDL3B
SMTN
SMYD4
SNHG10
SNHG17
SNHG31
SNORC
SNRNP48
SNRPB
SNX18P7
SNX30-DT
SOAT1
SOCS2-AS1
SOGA1
SOX4
SP6
SPAG4
SPARC
SPATA13
SPATA5
SPOCK2
SPRY1
SPRY3
SPTB
SPX
SQSTM1
SREBF1
SSTR2
ST20-AS1
ST3GAL6
ST3GAL6-AS1
ST6GALNAC1
ST6GALNAC5
ST8SIA2
ST8SIA4
STAMBPL1
STARD13
STAT3
STK38L
STMN2
STON1
STON1-GTF2A1L
STXBP5-AS1
SUCLG2-DT
SULT1A4
SULT1E1
SV2B
SVIP
SYCE2
SYNGR2
SYT8
SYT9
SYTL1
TACC1
TAF5
TAGLN
TAGLN3
TAMALIN
TAS2R30
TBC1D19
TBC1D22A-DT
TBC1D8B
TBXAS1
TCHH
TCN2
TDP1
TDRD12
TENM2
TES
TEX21P
TFAP2B
TFDP1
THAP10
THAP8
THEM6
TJP2
TJP3
TLCD2
TLNRD1
TM6SF1
TMC6
TMEM139
TMEM167B-DT
TMEM171
TMEM178A
TMEM178B
TMEM200B
TMEM201
TMEM217
TMEM237
TMEM45A
TMEM86A
TMPOP2
TNFAIP2
TNFAIP8L1
TNFRSF11A
TNFRSF19
TNFRSF9
TNFSF11
TNFSF15
TNKS1BP1
TOE1
TOM1
TOR4A
TP53INP1
TRAF2
TRANK1
TRAPPC6A
TRIB3
TRIM16
TRO
TRPC4
TSC22D3
TSHR
TSPAN11
TSPAN2
TSPAN5-DT
TSPAN8
TSPOAP1
TUBA1C
TUBB4B
TVP23C-CDRT4
TXNIP
TYRO3
UAP1
UBD
UBE2L6
UBE2SP1
UHRF1BP1
UHRF2
ULBP1
ULK1
UPK1B
VAV3
VIM-AS1
VMAC
VSIR
WAPL-DT
WDR45
WDR72
WDR86-AS1
WDR90
WNT10A
WNT16
WNT2
WNT5B
WRAP53
WSCD1
WT1
WWC1
XKR5
XKR7
YIPF2
YPEL2
YPEL5
ZBED6CL
ZC3H12A-DT
ZCCHC24
ZFPM2-AS1
ZFYVE1
ZHX2
ZIC1
ZMYM1
ZNF286A-TBC1D26
ZNF396
ZNF425
ZNF471
ZNF473
ZNF554
ZNF610
ZNF670-ZNF695
ZNF815P
ZSWIM5
ZYG11A
