## Supplementary material for "CDK4/6 inhibition enhances SHP2 inhibitor efficacy and is dependent upon restoration of RB function in malignant peripheral nerve sheath tumors": Table S5

### Sheet: Sheet1
Cell line	Source	Address	Base medium
STS26T	Dr. Gregory Riggins	Johns Hopkins University, Baltimore, MD	RPMI
ST8814
NF90.8
S462	Dr. Angelina Vaseva	University of Texas, San Antonio, TX
NF96.2	Dr. Margaret Wallace	University of Florida, Gainesville, FL	DMEM/F12
NF10.1
NF11.1
JH-2-002	Our lab	Johns Hopkins University, Baltimore, MD
JH-2-031
JH-2-079c
JH-2-103
HEK293T	ATCC, CRL-3216	Manassas, VA	DMEM
Phoenix-AMPHO	ATCC, CRL-3213
Plasmid	Source	Catalog #
TTIGFP-MLUEX	Dr. Scott Lowe at MSKCC	PMID: 26343582
pMSCV-rtTA3-PGK-Hygro
pCL-Ampho
pCMV-VSV-G
Tet-pLKO-puro	Addgene	21915
psPAX2		12260
pMD2.G		12259
pMSCV-E7-puro		35018
pMSCV-E7 d21-24-puro (∆DLYC)		163304
pLXSN-E7-neo	Dr. Denise Galloway at Fred Hutchinson Cancer Research Center	PMID: 8794328
pLXSN-E7 d21-24-neo
Reagent	Source	Catalog #
Doxycycline	Sigma-Aldrich	D3072
Crystal violet solution	Sigma-Aldrich	HT901
Neomycin/Geneticin	ThermoFisher	10131035
Puromycin	ThermoFisher	J67236-XF
Hygromycin B	ThermoFisher	10687010
Trypan blue	ThermoFisher	15250-061
10% Neutral Buffered Formalin	Fisher Scientific	5735
Antibody	Source	Catalog #
pSHP2-Y542	Cell Signaling Technology	3751
pSHP2-Y580	Cell Signaling Technology	3703
SHP2	Cell Signaling Technology	3397
panRAS	Cell Signaling Technology	8832
pMEK1/2-S217/221	Cell Signaling Technology	9121
pERK1/2-T202/Y204	Cell Signaling Technology	9101
ERK1/2	Cell Signaling Technology	9107
pAKT-S473	Cell Signaling Technology	9271
pS6K-T389	Cell Signaling Technology	9234
pS6-S235/236	Cell Signaling Technology	4858, 2211
cyclin D1	Cell Signaling Technology	2978
CDK4	Cell Signaling Technology	12790
p27	Cell Signaling Technology	3686
pRB-S780	Cell Signaling Technology	9307
pRB-S807/811	Cell Signaling Technology	8516
E2F-1	Cell Signaling Technology	3742
PLK1	Cell Signaling Technology	4513
Survivin	Cell Signaling Technology	2808
Cl-Caspase 3 (Asp175)	Cell Signaling Technology	9661
SUZ12	Cell Signaling Technology	3737
V5	Cell Signaling Technology	13202
GAPDH	Cell Signaling Technology	2118
β-Actin	Cell Signaling Technology	4970
pSHP2-Y542	Abcam	ab62322
DUSP6	Abcam	76310
p16	Abcam	ab108349
NRAS	Santa Cruz Biotechnology	SC-519
cyclin D3	Santa Cruz Biotechnology	sc-6283
CDK6	Santa Cruz Biotechnology	sc-53638
RB	Santa Cruz Biotechnology	sc-102
Cyclin E	Santa Cruz Biotechnology	sc-247
Cyclin A	Santa Cruz Biotechnology	sc-271682
CDK2	Santa Cruz Biotechnology	sc-6248
p53	Santa Cruz Biotechnology	sc-126
pCDK4-T172	ABclonal	AP0593
p21	ABclonal	A1483
KRAS	Novus Biologicals	H00003845-M01
HRAS	Proteintech	18295-1-AP
Claspin	R&D systems	AF3310
